# System-wide identification and prioritization of enzyme substrates by thermal analysis (SIESTA)

**DOI:** 10.1101/423418

**Authors:** Amir Ata Saei, Christian M. Beusch, Pierre Sabatier, Juan Astorga Wells, Alexey Chernobrovkin, Sergey Rodin, Katja Näreoja, Ann-Gerd Thorsell, Tobias Karlberg, Qing Cheng, Susanna L. Lundström, Massimiliano Gaetani, Ákos Végvári, Elias S.J. Arnér, Herwig Schüler, Roman A. Zubarev

**Author notes:** Correspondence and materials requests for materials should be addressed to A.A.S. and R.A.Z.

## Abstract

Despite the immense importance of enzyme-substrate reactions, there is a lack of generic and unbiased tools for identifying and prioritizing substrate proteins which are modulated in the structural and functional levels through modification. Here we describe a high-throughput unbiased proteomic method called System-wide Identification and prioritization of Enzyme Substrates by Thermal Analysis (SIESTA). The approach assumes that enzymatic post-translational modification of substrate proteins might change their thermal stability. SIESTA successfully identifies several known and novel substrate candidates for selenoprotein thioredoxin reductase 1, protein kinase B (AKT1) and poly-(ADP-ribose) polymerase-10 systems in up to a depth of 7179 proteins. Wider application of SIESTA can enhance our understanding of the role of enzymes in homeostasis and disease, open new opportunities in investigating the effect of PTMs on signal transduction, and facilitate drug discovery.
