## Supplementary Data 3 for "System-wide identification and prioritization of enzyme substrates by thermal analysis (SIESTA)"

### Sheet: Sheet1
Supplementary Data 3. The identified substrates for TXNRD1
Uniprot ID	Gene name	Mean TXNRD1+NAPDH Tm	Mean NADPH Tm	P value TXNRD1+NADPH vs. NADPH	Tm difference TXNRD1+NADPH vs. NADPH	Mean TXNRD1+NAPDH Tm	Mean TXNRD1 Tm	P value TXNRD1+NADPH vs. TXNRD1	Tm difference TXNRD1+NADPH vs. TXNRD1	Annotations	Citations for known substrates
A0A087WUQ6	GPX1	53.612	61.4818	0.0151078	-7.86981	53.612	61.9586	0.00104299	-8.34665	Validated in this study
A0A087X2I2	GPX4	52.2058	53.8009	0.006453	-1.59502	52.2058	54.0414	0.0266899	-1.83553	Validated in this study
A0A0B4J2G4	LRRC41	47.2062	50.4131	0.0411695	-3.20687	47.2062	50.1279	0.0204807	-2.92168
B4E321	OS9	56.2016	57.579	0.0504991	-1.37739	56.2016	59.8132	0.0285357	-3.6116
B6VEX4	ABI1	56.1278	59.072	0.0174999	-2.94422	56.1278	59.3185	0.0713387	-3.19073
D6RHI9	RNASET2	55.378	58.625	0.00770955	-3.24692	55.378	59.0974	0.0202027	-3.71932
E7EX90	DCTN1	58.4818	62.3411	0.0342438	-3.8593	58.4818	62.6588	0.057876	-4.17704
E9PFH7	MAPK8IP3	53.4506	55.36	0.060363	-1.9094	53.4506	56.2115	0.0464149	-2.76093
I3L4Q4	PHF23	50.8464	53.3583	0.0340969	-2.51191	50.8464	56.3911	0.019054	-5.54465
J3KMZ9	LDLR	57.944	61.3424	0.081584	-3.39838	57.944	62.9259	0.0436144	-4.98187
O00743	PPP6C	61.2074	58.3473	0.0692346	2.86011	61.2074	57.2162	0.0381306	3.99124
O14579	COPE	55.5455	56.7537	0.0189126	-1.20824	55.5455	57.2885	0.0419218	-1.74302
O43379	WDR62	54.3775	55.6925	0.043888	-1.31493	54.3775	55.518	0.0618754	-1.14046
O43396	TXNL1	58.193	61.2844	0.0349885	-3.0914	58.193	62.0079	0.0379881	-3.81485	Known substrate	https://www.ncbi.nlm.nih.gov/pubmed/16438969
O60502	MGEA5	55.8548	56.9892	0.0139389	-1.13444	55.8548	56.8551	0.0467831	-1.00034
O75937	DNAJC8	51.77	54.5428	0.00240166	-2.77283	51.77	55.9663	0.00149846	-4.19625
O95571	ETHE1	55.8879	58.5386	0.0100835	-2.65069	55.8879	58.2968	0.0287277	-2.40891
O95747	OXSR1	46.1616	43.9351	0.0239522	2.22647	46.1616	45.154	0.0539079	1.00761
P07225	PROS1	53.3268	54.8148	0.0365688	-1.48798	53.3268	57.2239	0.00812158	-3.89708
P07686	HEXB	56.0748	57.559	0.00377304	-1.4842	56.0748	57.5564	0.0323934	-1.48161
P07814	EPRS	44.3793	42.9786	0.0314814	1.40073	44.3793	43.2505	0.0505033	1.1288
P09110	ACAA1	59.0271	56.8246	0.0213916	2.20248	59.0271	56.9784	0.0788034	2.04865
P13861	PRKAR2A	54.8832	55.9478	0.000805	-1.06456	54.8832	56.1481	0.00466908	-1.26489
P15056	BRAF	47.5684	49.4948	0.0330187	-1.92643	47.5684	49.0169	0.0533452	-1.4485
P26885	FKBP2	53.2789	54.3853	0.0836949	-1.1064	53.2789	55.1128	0.0297887	-1.83391
P27824	CANX	51.752	52.9422	0.00171007	-1.19017	51.752	54.2614	0.00328805	-2.50941
P30041	PRDX6	53.9093	55.7849	0.00188264	-1.87556	53.9093	56.3419	0.0111028	-2.43256
P30044	PRDX5	57.656	61.2536	0.0250491	-3.59752	57.656	59.96	0.0768158	-2.30393
P30048	PRDX3	53.6221	55.6452	0.043315	-2.02308	53.6221	55.9654	0.0584935	-2.34329
P32119	PRDX2	55.135	57.6237	0.00443995	-2.48866	55.135	59.7047	0.0312934	-4.56971	Validated in this study
P42785	PRCP	55.1335	56.5233	0.00521247	-1.38982	55.1335	57.0712	0.000987	-1.93775
P43897	TSFM	45.2225	42.9492	0.0137779	2.27333	45.2225	43.3971	0.0322363	1.82542
P45974-2	USP5	56.3539	57.7183	0.0287694	-1.36436	56.3539	57.7055	0.0994275	-1.35164
P47756-2	CAPZB	57.5817	59.6629	0.00825814	-2.0812	57.5817	59.3536	0.0189421	-1.77181
P48729-3	CSNK1A1	55.3377	50.3631	0.0311971	4.97463	55.3377	53.1919	0.0843755	2.14583
P50851-2	LRBA	52.2331	53.5941	0.0461789	-1.361	52.2331	54.0749	0.0398488	-1.84176
P55884	EIF3B	49.2484	50.6267	0.0108518	-1.37836	49.2484	52.2375	0.0896855	-2.98917
P78417	GSTO1	57.0474	60.6581	0.00427489	-3.61066	57.0474	62.0026	0.00980921	-4.95523
Q06830	PRDX1	52.3629	54.0721	0.0305936	-1.70926	52.3629	53.777	0.0266481	-1.41415
Q08945	SSRP1	53.8634	55.4152	0.0287819	-1.55183	53.8634	55.4065	0.0239177	-1.5431
Q09028-3	RBBP4	56.0484	57.6561	0.0370607	-1.60767	56.0484	57.3697	0.0994671	-1.32125
Q12872	SFSWAP	55.6299	56.9916	0.0438554	-1.36172	55.6299	57.0264	0.0689655	-1.39649
Q13098-7	GPS1	56.0774	57.8061	0.00290604	-1.72875	56.0774	57.7487	0.0659831	-1.6713
Q14974	KPNB1	55.4349	56.966	0.014748	-1.53112	55.4349	56.8343	0.02857	-1.39944
Q15785	TOMM34	44.9814	43.1337	0.0405924	1.84769	44.9814	42.7198	0.0471984	2.26161
Q16401	PSMD5	58.1364	59.8354	0.0136533	-1.69899	58.1364	59.6272	0.0287186	-1.49083
Q16576	RBBP7	55.0623	56.1322	0.0501459	-1.06991	55.0623	56.4899	0.0257936	-1.42763
Q3YEC7	RABL6	56.5367	58.0605	0.0244023	-1.52381	56.5367	57.8848	0.0122525	-1.34805
Q5T4U5	ACADM	50.7369	48.3027	0.000444	2.43411	50.7369	48.0995	0.000582	2.63733
Q6BCY4	CYB5R2	65.6095	60.9023	0.0416536	4.7072	65.6095	61.0341	0.0408157	4.57548
Q6DKJ4	NXN	55.9088	58.3005	0.0123375	-2.3917	55.9088	59.7681	0.00640288	-3.85933	Known substrate	https://www.hindawi.com/journals/omcl/2017/8475125/
Q6GMV2	SMYD5	54.7591	56.1542	0.0371634	-1.39508	54.7591	56.0676	0.039186	-1.30853
Q70Z53-2	FRA10AC1	46.9488	45.1491	0.00302312	1.79971	46.9488	45.2489	0.00898081	1.69987
Q7L1T6	CYB5R4	54.1239	52.4626	0.0186184	1.66131	54.1239	45.9194	0.000574	8.2045
Q7L3S4	ZNF771	58.235	53.8009	0.047334	4.43412	58.235	55.9012	0.0699969	2.33387
Q86UY8	NT5DC3	54.1299	55.325	0.0701684	-1.19508	54.1299	55.8385	0.0407551	-1.70867
Q8IV48	ERI1	47.0545	48.9287	0.0168701	-1.87421	47.0545	49.3616	0.014334	-2.30711
Q8IWE4	DCUN1D3	51.5222	53.0776	0.076576	-1.55541	51.5222	55.1976	0.0426568	-3.67546
Q8N806	UBR7	53.8634	55.1699	0.01471	-1.3065	53.8634	56.994	0.0163417	-3.13059
Q8N9V3	WDSUB1	57.5703	58.6032	0.0155898	-1.03287	57.5703	58.8309	0.0283747	-1.26063
Q8NFF5-2	FLAD1	50.1692	49.0933	0.000814	1.07596	50.1692	49.0764	0.0220258	1.09281
Q8WWC4	C2orf47	50.2848	52.5769	0.0308005	-2.29211	50.2848	52.8553	0.0646551	-2.57053
Q92520	FAM3C	55.2824	57.4796	0.0158458	-2.19727	55.2824	57.603	0.0552562	-2.32062
Q92905	COPS5	57.0784	58.5732	0.0145582	-1.49482	57.0784	58.3035	0.0335154	-1.22512
Q96AD5	PNPLA2	49.0013	51.082	0.0468281	-2.08065	49.0013	52.7941	0.0425905	-3.79276
Q96CS2	HAUS1	57.4566	59.5063	0.0884748	-2.04964	57.4566	61.0928	0.0487513	-3.63617
Q96FS4	SIPA1	52.0249	54.6903	0.00162682	-2.66539	52.0249	56.1303	0.0712726	-4.10543
Q96K31	C8orf76	54.2906	55.4529	0.0560597	-1.16239	54.2906	56.6894	0.00754868	-2.3988
Q96SZ5	ADO	53.7588	55.0459	0.065332	-1.28716	53.7588	55.765	0.0454177	-2.0062
Q9BQ67	GRWD1	57.4178	60.5214	0.0218328	-3.10365	57.4178	61.2815	0.0209685	-3.86375
Q9BYD6	MRPL1	46.918	45.5773	0.0274152	1.34071	46.918	44.7438	0.00517987	2.17419
Q9H4Y5	GSTO2	55.3866	57.8352	0.01135	-2.44856	55.3866	57.7761	0.020293	-2.38947	Validated in this study
Q9H8K7	C10orf88	54.7039	56.238	0.0106064	-1.53419	54.7039	56.094	0.0727661	-1.39013
Q9NVR0	KLHL11	52.9184	50.8353	0.0176613	2.08316	52.9184	51.6966	0.0400727	1.22189
Q9NZL4	HSPBP1	56.2385	57.5125	0.00141446	-1.274	56.2385	57.4097	0.0728276	-1.17122
Q9UBP9-4	GULP1	53.78	58.9137	0.000272	-5.13373	53.78	58.5117	0.0110598	-4.73171	Validated in this study
Q9Y2I1	NISCH	51.8862	53.057	0.0415291	-1.17078	51.8862	54.1624	0.0281853	-2.27624
Q9Y3F4	STRAP	54.5597	57.1296	0.039131	-2.56992	54.5597	56.2254	0.0826799	-1.66577
