## Supplementary Data 5 for "System-wide identification and prioritization of enzyme substrates by thermal analysis (SIESTA)"

### Sheet: Sheet1
Supplementary Data 5. The reduced ratio of peptides from candidate substrate proteins in the presence of TXNRD1, NADPH or TXNRD1+NADPH
Peptide sequence	Uniprot IDs	Gene names	Protein names	Unique	TXNRD1_rep1	TXNRD1_rep2	TXNRD1_rep3	NADPH_rep1	NADPH_rep2	NADPH_rep3	TXNRD1+NADPH_rep1	TXNRD1+NADPH_rep2	TXNRD1+NADPH_rep3
FQTIDIEPDIEALLSQGPSCA	A0A087WUQ6;P07203	GPX1	Glutathione peroxidase;Glutathione peroxidase 1	yes	0.59634	0.596624	0.546317	0.528339	0.590935	0.50634	0.718228	0.728276	0.689153
RFQTIDIEPDIEALLSQGPSCA	A0A087WUQ6;P07203	GPX1	Glutathione peroxidase;Glutathione peroxidase 1	yes	0.627458	0.632105	0.589007	0.547787	0.586711	0.548147	0.7396	0.741505	0.714955
RLGPRGLVVLGFPCNQFGHQENAK	A0A087WUQ6;P07203	GPX1	Glutathione peroxidase;Glutathione peroxidase 1	yes	0.539655	0.498392	0.48896	0.413357	0.538082	0.482695	0.571889	0.475317	0.61763
MCAARLAAAAAAAQSVYAFSARPLAGGEPVSLGSLR	A0A087WUQ6;P07203;P07203-2	GPX1	Glutathione peroxidase;Glutathione peroxidase 1	yes	0.71773	0.704508	0.670298	0.650261	0.676314	0.640945	0.756615	0.784071	0.741176
GLVVLGFPCNQFGHQENAK	A0A087WUQ6;P07203	GPX1	Glutathione peroxidase;Glutathione peroxidase 1	yes	0.547902	0.540385	0.527979	0.398538	0.521815	0.483252	0.594965	0.487016	0.599302
LITWSPVCR	A0A087WUQ6;P07203	GPX1	Glutathione peroxidase;Glutathione peroxidase 1	yes	0.56178	0.530934	0.542531	0.434673	0.536451	0.502219	0.621541	0.486357	0.615258
CEVNGAGAHPLFAFLR	A0A087WUQ6;P07203	GPX1	Glutathione peroxidase;Glutathione peroxidase 1	yes	0.604798	0.581623	0.589979	0.427462	0.553794	0.532016	0.636078	0.493814	0.630065
LITWSPVCRNDVAWNFEK	A0A087WUQ6;P07203	GPX1	Glutathione peroxidase;Glutathione peroxidase 1	yes	0.5406	0.565154	0.549609	0.442475	0.557347	0.537588	0.607266	0.478294	0.600415
ICVNGDDAHPLWK	P36969-2;P36969;K7ERP4;K7EJ20;K7EKX7;K7ENB4;A0A0A0MTT1;A0A087X2I2;A0A087WT12	GPX4	Phospholipid hydroperoxide glutathione peroxidase, mitochondrial;Glutathione peroxidase	no	0.35873	0.385107	0.358368	0.281	0.35272	0.337492	0.499768	0.380631	0.452992
ILAFPCNQFGKQEPGSNEEIK	P36969-2;P36969;K7ERP4;K7EJ20;K7EKX7;K7ENB4;R4GNE4;A0A0A0MTT1;A0A087X2I2;A0A087WT12	GPX4	Phospholipid hydroperoxide glutathione peroxidase, mitochondrial;Glutathione peroxidase	no	0.431071	0.413174	0.47079	0.24238	0.347669	0.383994	0.525222	0.280601	0.552265
YAECGLRILAFPCNQFGK	P36969-2;P36969;K7ERP4;K7EJ20;K7EKX7;K7ENB4;R4GNE4;A0A0A0MTT1;A0A087X2I2;A0A087WT12	GPX4	Phospholipid hydroperoxide glutathione peroxidase, mitochondrial;Glutathione peroxidase	no	0.552932	0.580149	0.547556	0.462038	0.518979	0.548643	0.623065	0.489643	0.651526
YRGFVCIVTNVASQGKTEVNYTQLVDLHAR	A0A087X2I2;A0A087WT12	GPX4	Glutathione peroxidase	yes	0.296004	0.238115	0.260928	0.10403	0.320475	0.22881	0.327118	0.106082	0.353476
ILAFPCNQFGK	P36969-2;P36969;K7ERP4;K7EJ20;K7EKX7;K7ENB4;R4GNE4;A0A0A0MTT1;A0A087X2I2;A0A087WT12	GPX4	Phospholipid hydroperoxide glutathione peroxidase, mitochondrial;Glutathione peroxidase	no	0.389697	0.40583	0.436827	0.238842	0.374424	0.396855	0.462458	0.21306	0.505551
YRGFVCIVTNVASQGK	A0A087X2I2;A0A087WT12	GPX4	Glutathione peroxidase	yes	0.26494	0.26445	0.288188	0.141918	0.256775	0.269233	0.293278	0.0999763	0.329204
GFVCIVTNVASQGK	A0A087X2I2;A0A087WT12	GPX4	Glutathione peroxidase	yes	0.247919	0.215704	0.244713	0.146678	0.299435	0.2664	0.278698	0.0889638	0.308796
FCPFAER	P78417;P78417-2;P78417-3;Q5TA02;Q5TA01	GSTO1	Glutathione S-transferase omega-1	no	0.286226	0.291697	0.297869	0.124211	0.168922	0.195438	0.286996	0.156555	0.282718
KNPFGLVPVLENSQGQLIYESAITCEYLDEAYPGKK	P78417;P78417-2;P78417-3;Q5TA02;Q5TA01	GSTO1	Glutathione S-transferase omega-1	no	0.360198	0.405119	0.354014	0.205838	0.354733	0.326525	0.401944	0.179228	0.467289
KNPFGLVPVLENSQGQLIYESAITCEYLDEAYPGK	P78417;P78417-2;P78417-3;Q5TA02;Q5TA01	GSTO1	Glutathione S-transferase omega-1	no	0.329043	0.409779	0.392619	0.190098	0.352858	0.356519	0.422366	0.146501	0.466962
NPFGLVPVLENSQGQLIYESAITCEYLDEAYPGK	P78417;P78417-2;P78417-3;Q5TA02;Q5TA01	GSTO1	Glutathione S-transferase omega-1	no	0.331951	0.397858	0.367676	0.191565	0.360054	0.351922	0.397931	0.15348	0.450603
DWQGFLELYLQNSPEACDYGL	P78417;P78417-2;P78417-3;Q5TA01	GSTO1	Glutathione S-transferase omega-1	no	0.512025	0.539304	0.571544	0.41416	0.50369	0.5621	0.550871	0.371331	0.626027
NPFGLVPVLENSQGQLIYESAITCEYLDEAYPGKK	P78417;P78417-2;P78417-3;Q5TA02;Q5TA01	GSTO1	Glutathione S-transferase omega-1	no	0.341037	0.400427	0.356217	0.21624	0.355347	0.365011	0.401185	0.154896	0.451816
GSAPPGPVPEGSIRIYSMRFCPFAER	P78417;P78417-2	GSTO1	Glutathione S-transferase omega-1	yes	0.306008	0.261719	0.305163	0.208299	0.220027	0.227839	0.272644	0.175883	0.296822
EDPTVSALLTSEKDWQGFLELYLQNSPEACDYGL	P78417;P78417-2;P78417-3;Q5TA01	GSTO1	Glutathione S-transferase omega-1	no	0.589687	0.530475	0.602023	0.466059	0.638558	0.687797	0.509259	0.340397	0.63932
SIFQGFLNLYFQNNPNAFDFGLC	Q9H4Y5;Q9H4Y5-2;Q9H4Y5-3	GSTO2	Glutathione S-transferase omega-2	yes	0.5	0.510869	0.500334	0.424428	0.492435	0.501519	0.602708	0.612051	0.543141
MLLELFCK	Q9H4Y5;Q9H4Y5-2;Q9H4Y5-3	GSTO2	Glutathione S-transferase omega-2	yes	0.788307	0.799011	0.778705	0.783657	0.773735	0.760305	0.87593	0.863106	0.845665
ECLVALR	Q9H4Y5;Q9H4Y5-3	GSTO2	Glutathione S-transferase omega-2	yes	0.400595	0.413632	0.368661	0.235716	0.349083	0.410307	0.413359	0.307616	0.428156
LDVYGILDCVSHTPALR	Q9H4Y5;Q9H4Y5-2;Q9H4Y5-3	GSTO2	Glutathione S-transferase omega-2	yes	0.656764	0.660846	0.681667	0.490315	0.579062	0.644175	0.645124	0.49963	0.71042
VPHLTKECLVALR	Q9H4Y5;Q9H4Y5-3	GSTO2	Glutathione S-transferase omega-2	yes	0.471146	0.45343	0.45148	0.237954	0.414056	0.487585	0.414678	0.308703	0.447461
MGLTLEGTVFCLDPLDSRC	Q9UBP9;Q9UBP9-3;H7BZV7	GULP1	PTB domain-containing engulfment adapter protein 1	yes	0.30071	0.365179	0.346796	0.278104	0.356829	0.319669	0.529817	0.47694	0.4816
RIFTFICK	Q9UBP9;Q9UBP9-4;Q9UBP9-2	GULP1	PTB domain-containing engulfment adapter protein 1	yes	0.130931	0.136868	0.121453	0.0817774	0.115477	0.113849	0.174402	0.132462	0.177676
IFTFICK	Q9UBP9;Q9UBP9-4;Q9UBP9-2	GULP1	PTB domain-containing engulfment adapter protein 1	yes	0.11681	0.103697	0.0885224	0.0758757	0.0817152	0.0822471	0.14013	0.121816	0.114053
RDLFGAEPFDPFNCGAADFPPDIQSK	Q9UBP9;Q9UBP9-4;Q9UBP9-3;H0Y6R1;H7BZV7	GULP1	PTB domain-containing engulfment adapter protein 1	yes	0.565069	0.537901	0.510391	0.494311	0.557791	0.49874	0.669456	0.686193	0.642738
CAEEITLTIGQAFDLAYR	Q9UBP9;Q9UBP9-4	GULP1	PTB domain-containing engulfment adapter protein 1	yes	0.435167	0.439404	0.410806	0.284626	0.321966	0.327983	0.500413	0.402158	0.458899
MGLTLEGTVFCLDPLDSR	Q9UBP9;Q9UBP9-3;H7BZV7	GULP1	PTB domain-containing engulfment adapter protein 1	yes	0.252812	0.266107	0.253367	0.237854	0.290627	0.266044	0.340402	0.323334	0.292214
CAEEITLTIGQAFDLAYRK	Q9UBP9;Q9UBP9-4	GULP1	PTB domain-containing engulfment adapter protein 1	yes	0.558538	0.514916	0.511075	0.469752	0.533809	0.475854	0.641528	0.582783	0.5926
ISFCADDK	Q9UBP9;Q9UBP9-4;Q9UBP9-2	GULP1	PTB domain-containing engulfment adapter protein 1	yes	0.594049	0.521501	0.571156	0.409083	0.579447	0.515553	0.642243	0.577932	0.6248
HLCYVFDSEK	Q9UBP9;Q9UBP9-4;Q9UBP9-2	GULP1	PTB domain-containing engulfment adapter protein 1	yes	0.509067	0.45207	0.478606	0.344804	0.483719	0.464175	0.508747	0.428798	0.538129
ISFCADDKTDK	Q9UBP9;Q9UBP9-4;Q9UBP9-2	GULP1	PTB domain-containing engulfment adapter protein 1	yes	0.653227	0.550168	0.521335	0.483082	0.593831	0.529175	0.645945	0.511998	0.616494
YVVLFFYPLDFTFVCPTEIIAFSNRAEDFR	P32119;A6NIW5;P32119-2	PRDX2	Peroxiredoxin-2	yes	0.246163	0.386593	0.185369	0.29204	0.17952	0.116569	0.385195	0.472808	0.304753
LVQAFQYTDEHGEVCPAGWKPGSDTIKPNVDDSK	P32119	PRDX2	Peroxiredoxin-2	yes	0.25958	0.269952	0.280442	0.247334	0.234742	0.232377	0.414398	0.402789	0.353451
LVQAFQYTDEHGEVCPAGWKPGSDTIK	P32119	PRDX2	Peroxiredoxin-2	yes	0.257883	0.240975	0.28116	0.241506	0.260237	0.232991	0.390936	0.428129	0.322366
YVVLFFYPLDFTFVCPTEIIAFSNRAEDFRK	P32119;A6NIW5;P32119-2	PRDX2	Peroxiredoxin-2	yes	0.292242	0.271278	0.315639	0.246442	0.233451	0.249932	0.410473	0.392645	0.377363
YVVLFFYPLDFTFVCPTEIIAFSNR	P32119;A6NIW5;P32119-2	PRDX2	Peroxiredoxin-2	yes	0.294907	0.292484	0.303844	0.267742	0.274675	0.25744	0.417645	0.426031	0.378402
LVQAFQYTDEHGEVCPAGWK	P32119	PRDX2	Peroxiredoxin-2	yes	0.300318	0.317677	0.32469	0.250545	0.228282	0.253077	0.402508	0.415643	0.352296
LGCEVLGVSVDSQFTHLAWINTPR	P32119;A6NIW5	PRDX2	Peroxiredoxin-2	yes	0.397766	0.429394	0.369907	0.398166	0.42304	0.413646	0.541377	0.393923	0.601173
SVDEALRLVQAFQYTDEHGEVCPAGWK	P32119	PRDX2	Peroxiredoxin-2	yes	0.300492	0.360829	0.432575	0.294547	0.363059	0.361535	0.445819	0.438969	0.410538
LGCEVLGVSVDSQFTHLAWINTPRK	P32119;A6NIW5	PRDX2	Peroxiredoxin-2	yes	0.476712	0.511012	0.509483	0.35596	0.468533	0.468112	0.583977	0.40888	0.589531
KLGCEVLGVSVDSQFTHLAWINTPR	P32119;A6NIW5	PRDX2	Peroxiredoxin-2	yes	0.499106	0.472119	0.527991	0.313254	0.533064	0.490297	0.553884	0.413537	0.54839
IRFHDFLGDSWGILFSHPRDFTPVCTTELGR	P30041	PRDX6	Peroxiredoxin-6	yes	0.320412	0.380722	0.390853	0.12025	0.170729	0.179633	0.28961	0.24114	0.288834
DINAYNCEEPTEK	P30041	PRDX6	Peroxiredoxin-6	yes	0.549698	0.544599	0.553024	0.438158	0.436595	0.463081	0.566009	0.416094	0.477513
DFTPVCTTELGR	P30041	PRDX6	Peroxiredoxin-6	yes	0.337302	0.383351	0.375449	0.124454	0.17463	0.198388	0.266774	0.207195	0.27389
FHDFLGDSWGILFSHPRDFTPVCTTELGR	P30041	PRDX6	Peroxiredoxin-6	yes	0.335028	0.389199	0.392714	0.108109	0.168869	0.184992	0.248873	0.204141	0.255451
