## Supplementary Data 8 for "System-wide identification and prioritization of enzyme substrates by thermal analysis (SIESTA)"

### Sheet: Sheet1
Supplementary Data 8. The identified substrates for AKT1
Uniprot ID	Gene name	Mean AKT1+ATP Tm	Mean ATP Tm	P value AKT1+ATP vs. ATP	Tm difference AKT1+ATP vs. ATP	Mean AKT1+ATP Tm	Mean AKT1 Tm	P value AKT1+ATP vs. AKT1	Tm difference AKT1+ATP vs. AKT1	Annotations	Citations for known substrates
A0A087WYL5	SEZ6L2	56.3042	53.32	0.000138	2.98422	56.3042	53.9125	0.046886	2.39173
A0A0A6YY96	IREB2	49.5107	48.3833	0.052683	1.12739	49.5107	48.5009	0.0190759	1.00982
A0A0B4J294	TRAPPC2L	53.3257	54.9718	0.0098688	-1.64609	53.3257	55.2679	0.000406	-1.94214	Validated in this study
E9PLY5	MACF1	52.3378	49.9967	0.00145861	2.34112	52.3378	50.2197	0.00471467	2.11816
F8VV52	CNOT2	49.1238	50.4749	0.000424	-1.35107	49.1238	50.2113	0.0613514	-1.0875
F8VVA7	COPZ1	54.8384	56.0795	0.088833	-1.24115	54.8384	56.3535	0.0231073	-1.51509
H0YN88	RPS17	53.6818	55.8958	0.019718	-2.21403	53.6818	55.6794	0.0238729	-1.99763
H7C0A2	BCL3	50.1807	46.8063	0.0303122	3.37442	50.1807	46.8693	0.03538	3.31143	Known substrate	https://www.sciencedirect.com/science/article/pii/S1097276517304380?via%3Dihub
J3KNG8	FNIP1	49.697	50.7873	0.0160812	-1.09027	49.697	50.9449	0.0778411	-1.24785
K7EIG1	CLUH	51.5964	50.2769	0.0312623	1.3195	51.5964	50.4662	0.0814966	1.13023
O43150	ASAP2	51.7424	50.2943	0.0175868	1.44801	51.7424	50.4012	0.0275809	1.34114
O43660	PLRG1	51.8399	52.9992	0.0177746	-1.15925	51.8399	53.7663	0.00828439	-1.92636
O60884	DNAJA2	51.5263	53.2941	0.0159985	-1.76782	51.5263	52.5911	0.0435871	-1.06479
P01891	HLA-A	53.7617	58.3516	0.00445342	-4.58988	53.7617	55.4137	0.0687868	-1.65201	Known to be affected by AKT	https://www.jimmunol.org/content/191/12/6261.long
P12268	IMPDH2	56.937	59.0857	0.00689902	-2.14869	56.937	59.3527	0.0513649	-2.4157	Known to interact	https://www.sciencedirect.com/science/article/pii/S0014579300018664
P20908	COL5A1	59.4495	61.3715	0.0438275	-1.92203	59.4495	62.4427	0.0247479	-2.99325
P33316	DUT	58.0647	61.3259	0.0202226	-3.2612	58.0647	61.6366	0.0164206	-3.57187
P62834	RAP1A	58.5977	57.2692	0.0126516	1.32852	58.5977	55.4639	0.0424563	3.13387
P78560	CRADD	50.2676	54.58	0.0152591	-4.3124	50.2676	53.3996	0.0783791	-3.132
Q13576	IQGAP2	44.9248	43.0396	0.0381584	1.88515	44.9248	43.1319	0.0395446	1.79288
Q14669-4	TRIP12	48.0831	49.5579	0.0248727	-1.47482	48.0831	50.3279	0.0160355	-2.24487	Known substrate	https://journals.sagepub.com/doi/10.1177/0748730417704534
Q14814-4	MEF2D	55.3978	54.2586	0.0436024	1.13919	55.3978	54.2383	0.0427623	1.15952	Known substrate	https://mcb.asm.org/content/33/22/4473?ijkey=73a7913d6097ee505d96514fd34f9f10466a1a2f&keytype2=tf_ipsecsha	http://www.jbc.org/content/275/47/36750.long	http://www.jbc.org/content/280/17/16705.long
Q14CS0	UBXN2B	51.4373	48.7747	0.0244129	2.66269	51.4373	49.6579	0.00619778	1.77947
Q6DHV7	ADAL	55.68	61.6475	0.0138242	-5.96747	55.68	59.3959	0.0378107	-3.71588
Q6EEV4-2	POLR2M	60.0504	54.6626	0.000377	5.38778	60.0504	54.54	0.0454491	5.51036
Q6P4A8	PLBD1	56.574	57.9011	0.0630528	-1.3271	56.574	59.3807	0.0359512	-2.80664
Q6P6C2	ALKBH5	55.8171	53.521	0.0229639	2.29606	55.8171	53.9684	0.029717	1.84875
Q7Z4H3	HDDC2	56.4638	58.3437	0.0191737	-1.87991	56.4638	58.8525	0.0134127	-2.38868
Q8N5C8-2	TAB3	53.5679	52.3223	0.0752846	1.24558	53.5679	51.3473	0.041539	2.22059
Q8N5S9	CAMKK1	52.1174	50.9753	0.0181908	1.14209	52.1174	50.3954	6.74e-05	1.72207	Known to interact	https://www.uniprot.org/uniprot/Q8N5S9
Q8N612	FAM160A2	51.2758	46.9714	0.0395333	4.30438	51.2758	48.074	0.0568664	3.2018
Q8TAP6	CEP76	56.7987	52.7011	0.00385279	4.09765	56.7987	54.1987	0.0522327	2.59999	Known to interact	https://bmccancer.biomedcentral.com/articles/10.1186/s12885-016-2374-2/open-peer-review
Q92828	CORO2A	53.0005	49.7325	0.00144716	3.268	53.0005	50.2	0.0762711	2.80058
Q96DX5	ASB9	54.9118	56.9789	0.062779	-2.06714	54.9118	56.9779	0.0328491	-2.06615
Q96HY7	DHTKD1	47.439	46.1374	0.0931826	1.30151	47.439	44.5924	0.0227514	2.84653
Q99470	SDF2	54.1582	56.5719	0.0169033	-2.41367	54.1582	58.6309	0.00482073	-4.47269
Q9BV86	NTMT1	47.4285	45.8548	0.0108435	1.57378	47.4285	45.1258	0.022434	2.30272
Q9H8K7	C10orf88	55.0335	53.4516	0.0173747	1.58193	55.0335	52.728	0.00701084	2.3055
Q9H8W4	PLEKHF2	50.9553	49.1973	0.0444654	1.75802	50.9553	47.8258	0.0115392	3.12958	Validated in this study and also known to interact	https://www.ncbi.nlm.nih.gov/pmc/articles/PMC3885392/
Q9NVZ3	NECAP2	55.8615	57.4247	0.0785449	-1.56318	55.8615	58.2133	0.0321871	-2.35176
Q9UIQ6	LNPEP	52.5411	55.3508	0.0190522	-2.80971	52.5411	55.1542	0.0870224	-2.61312
Q9ULI2	RIMKLB	58.6082	56.1794	0.0112603	2.42884	58.6082	53.4852	0.0191861	5.12305
Q9Y606-2	PUS1	46.9432	44.861	0.00421292	2.08225	46.9432	45.4797	0.0536408	1.46351
V9GZ56	LSM4	56.2707	62.399	0.0606618	-6.12831	56.2707	63.6362	0.0393449	-7.36546
