## Supplementary Data 12 for "System-wide identification and prioritization of enzyme substrates by thermal analysis (SIESTA)"

### Sheet: Sheet1
Supplementary Data 12. The identified substrates for PARP10
Uniprot ID	Gene name	Mean PARP10+NAD Tm	Mean NAD Tm	P value PARP10+NAD vs. NAD	Tm difference PARP10+NAD vs. NAD	Mean PARP10+NAD Tm	Mean PARP10 Tm	P value PARP10+NAD vs. PARP10	Tm difference PARP10+NAD vs. PARP10	Annotations	Citations for known substrates
Q8TEX9	IPO4	52.0731	53.63	0.0076473	-1.55697	52.0731	53.1921	0.0351855	-1.119	Known substrate	https://www.sciencedirect.com/science/article/pii/S2211124715014862
Q9NUG6	PDRG1	55.1041	57.6066	0.0306565	-2.50247	55.1041	57.3733	0.0844608	-2.26915	Validated in this study
A0A087WUV8	BSG	51.5389	56.4428	0.00133154	-4.90385	51.5389	55.6633	0.0455515	-4.12435
A0A087WWA3	KIF1B	49.7363	47.9042	0.0452342	1.83204	49.7363	48.1382	0.0991234	1.5981
A0A0U1RR63	PTEN	48.2206	49.3859	0.0556419	-1.16526	48.2206	49.3892	0.0325095	-1.16857
B1ANH0	GUK1	47.9456	46.5807	0.0302509	1.36494	47.9456	46.7124	0.0126582	1.23328
B8ZZU6	ATF2	62.1632	54.8403	2.71003e-05	7.32289	62.1632	53.1409	0.00781467	9.02232
E9PLK3	NPEPPS	56.5994	61.2497	0.00844334	-4.65038	56.5994	57.8285	0.0873643	-1.2291
E9PNU1	NME7	52.2257	48.7425	0.0158741	3.48319	52.2257	49.067	0.0257585	3.15869
F8W6I7	HNRNPA1	54.4506	52.2349	0.023538	2.2157	54.4506	53.3134	0.0105554	1.1372
O00762	UBE2C	53.739	52.6087	0.0277723	1.1303	53.739	51.9915	0.0476398	1.74747
O60884	DNAJA2	51.8928	54.9435	0.000144448	-3.05073	51.8928	53.6972	0.0198123	-1.80446
O95208-2	EPN2	60.1685	54.0109	0.00593407	6.15757	60.1685	56.8888	0.00577073	3.2797
O96033	MOCS2	61.0361	57.1345	0.00101075	3.90153	61.0361	57.8274	0.0342874	3.20866
P02786	TFRC	51.4117	55.5664	0.0141794	-4.15474	51.4117	54.2681	0.0176794	-2.85645
P0C870	JMJD7	52.8366	57.3209	0.00738518	-4.48429	52.8366	55.1127	0.0259626	-2.27603
P11802	CDK4	51.345	50.3033	0.0460625	1.04167	51.345	49.666	0.0370909	1.67903
P31689	DNAJA1	52.7416	55.5621	0.0138811	-2.82044	52.7416	54.6526	0.0281641	-1.91094
P40227	CCT6A	54.3145	55.9167	0.0359417	-1.60222	54.3145	56.089	0.0159741	-1.7745
P49368	CCT3	54.752	55.8886	0.0977644	-1.13665	54.752	56.2474	0.0246569	-1.49544
P50991	CCT4	54.5386	56.2715	0.00304366	-1.73287	54.5386	56.0766	0.00451141	-1.53796
P51665	PSMD7	50.115	52.1149	0.0394721	-1.9999	50.115	51.5252	0.0205879	-1.41022
P55212	CASP6	65.1844	55.4284	0.0068963	9.75599	65.1844	59.6178	0.025673	5.56666
P61081	UBE2M	55.1417	53.4979	0.00986808	1.64383	55.1417	53.5138	0.0124579	1.62787
P67809	YBX1	53.2341	56.6737	0.0212247	-3.43954	53.2341	55.0197	0.0159022	-1.78553
P84085	ARF5	55.47	51.3498	0.0243018	4.12025	55.47	53.3972	0.0784925	2.07278
Q01813	PFKP	48.4902	51.4091	0.0176596	-2.9189	48.4902	50.4516	0.03695	-1.96144
Q02252-2	ALDH6A1	49.2176	46.8326	0.0137767	2.385	49.2176	48.0736	0.0809074	1.14407
Q03111	MLLT1	58.2862	51.0553	0.0589994	7.23094	58.2862	53.3924	0.0239086	4.89381
Q12905	ILF2	53.1111	57.9204	0.0231182	-4.80934	53.1111	56.3488	0.0651187	-3.23769	Known substrate	https://www.sciencedirect.com/science/article/pii/S2211124715014862
Q15404	RSU1	55.2925	54.1377	0.0191704	1.15473	55.2925	53.4167	0.0072872	1.87576
Q15459	SF3A1	50.7828	53.623	0.080743	-2.84014	50.7828	52.1163	0.000129152	-1.33344
Q92769	HDAC2	49.3323	51.0957	0.0152491	-1.76345	49.3323	50.6653	0.0338413	-1.333	Validated in this study
Q5SQP8	CTBP2	53.4426	51.8765	0.0343843	1.56615	53.4426	49.086	0.00160452	4.35662
Q6QNY0	BLOC1S3	55.9517	53.2913	0.0338886	2.66046	55.9517	53.9675	0.0744236	1.98423
Q7Z4H3	HDDC2	54.6091	56.6266	0.0125585	-2.0175	54.6091	55.9901	0.0457897	-1.38101
P04406	GAPDH	62.8641	61.2369	0.0222785	1.62724	62.8641	58.3372	0.0180207	4.52694	Known substrate	https://www.mdpi.com/2078-1547/9/1/22
Q8TEB1-2	DCAF11	51.1052	53.9147	0.0084362	-2.8095	51.1052	52.2512	0.0665533	-1.14593
Q92882	OSTF1	54.9739	52.3887	0.0310564	2.58522	54.9739	53.436	0.0407243	1.53796
Q92890	UFD1L	59.9455	55.5829	0.0198459	4.36257	59.9455	57.0342	0.0523426	2.91125
Q96L92-3	SNX27	49.2974	46.994	0.000548869	2.30347	49.2974	48.0808	0.061525	1.21661
Q96LD4	TRIM47	54.2482	47.291	0.00890921	6.95726	54.2482	50.0478	0.0140279	4.20048
Q99832	CCT7	54.5764	55.7372	0.0690898	-1.16084	54.5764	56.0601	0.0100848	-1.48366
Q9BUH6	C9orf142	64.2897	60.6719	0.0092374	3.61778	64.2897	60.2613	0.096327	4.02836
Q9BUJ2-2	HNRNPUL1	49.1651	52.2321	0.0427566	-3.06697	49.1651	50.2034	0.00272667	-1.03829
Q9GZS3	WDR61	51.1715	53.0549	0.0019261	-1.88348	51.1715	52.2978	0.0259838	-1.12633
Q9H5N1	RABEP2	53.6494	52.4905	0.0473813	1.15886	53.6494	51.1401	0.0107414	2.50925
Q9NS18	GLRX2	60.7259	57.9927	0.00375474	2.73315	60.7259	56.9945	0.0352819	3.73141
Q12906-7	ILF3	54.2025	58.0154	0.0172552	-3.81295	54.2025	56.2924	0.0516531	-2.0899	Known substrate	https://www.sciencedirect.com/science/article/pii/S2211124715014862
Q9Y217	MTMR6	52.0431	50.0436	0.0917505	1.99953	52.0431	49.5647	0.0276377	2.47845
Q9Y237	PIN4	63.5425	56.8187	0.010921	6.72379	63.5425	58.2339	0.0907153	5.30853	Validated in this study
Q9Y2H0-3	DLGAP4	51.5404	55.6535	0.0728674	-4.11315	51.5404	58.9163	0.039122	-7.37595
Q9Y315	DERA	56.8087	59.9878	0.0304355	-3.17911	56.8087	62.0946	0.0110972	-5.2859
Q9Y3C6	PPIL1	50.7579	49.3446	0.0061596	1.41333	50.7579	49.7226	0.0130117	1.03533
Q9Y5K5-2	UCHL5	48.4865	50.2316	0.0754519	-1.74506	48.4865	49.6947	0.0331062	-1.20815
Q9Y5X2	SNX8	57.0439	54.5941	0.0116848	2.4498	57.0439	55.3743	0.0856036	1.66954
Q5T1Z4	PUM1	49.7012	48.3301	0.0355677	1.37114	49.7012	48.2115	0.0313337	1.48972	Known substrate	https://www.sciencedirect.com/science/article/pii/S2211124715014862
X6RK58	LRRC20	53.7962	51.7447	0.0103842	2.05147	53.7962	50.1613	0.0748039	3.63492
